# Inducible deletion of *Ezh2* in CD4+ T cells inhibits kidney T cell infiltration and prevents interstitial nephritis in MRL/*lpr* lupus-prone mice

**DOI:** 10.1101/2024.03.04.583401

**Authors:** Xiaoqing Zheng, Mikhail G Dozmorov, Luis Espinoza, Mckenna M Bowes, Sheldon Bastacky, Amr H Sawalha

## Abstract

Systemic lupus erythematosus is a remitting relapsing autoimmune disease characterized by autoantibody production and multi-organ involvement. T cell epigenetic dysregulation plays an important role in the pathogenesis of lupus. We have previously demonstrated upregulation of the key epigenetic regulator EZH2 in CD4+ T cells isolated from lupus patients. To further investigate the role of EZH2 in the pathogenesis of lupus, we generated a tamoxifen-inducible CD4+ T cell *Ezh2* conditional knockout mouse on the MRL/*lpr* lupus-prone background. We demonstrate that *Ezh2* deletion abrogates lupus-like disease and prevents T cell differentiation. Single-cell analysis suggests impaired T cell function and activation of programed cell death pathways in EZH2-deficient mice. *Ezh2* deletion in CD4+ T cells restricts TCR clonal repertoire and prevents kidney-infiltrating effector CD4+ T cell expansion and tubulointerstitial nephritis, which has been linked to end-stage renal disease in patients with lupus nephritis.
