## Supplementary Tables for "Inducible deletion of *Ezh2* in CD4+ T cells inhibits kidney T cell infiltration and prevents interstitial nephritis in MRL/*lpr* lupus-prone mice"

### Sheet: Table S1
Supplementary Table 1: Differential gene expression in effector CD4+ T cells from the spleen between iCD4-Cre Ezh2fl/fl and control Ezh2fl/fl mice. Negative log2 fold change values reflect downregulation in EZH2-deficient mice.
p_val	avg_log2FC	pct.1	pct.2	p_val_adj	genes	description
7.26391e-68	1.44817	0.302	0.018	1.37215e-63	Cd8b1	CD8 antigen, beta chain 1
8.26462e-66	1.03251	0.202	0.005	1.56119e-61	Cd8a	CD8 antigen, alpha chain
1.7752e-25	1.19786	0.225	0.033	3.35335e-21	Trgv2	T cell receptor gamma variable 2
5.06116e-21	1.00099	0.264	0.053	9.56054e-17	Coch	cochlin
4.05377e-19	0.675371	0.178	0.028	7.65758e-15	Wls	wntless WNT ligand secretion mediator
1.26127e-17	1.24488	0.589	0.282	2.38254e-13	Pdcd1	programmed cell death 1
4.87364e-16	0.962819	0.14	0.02	9.2063e-12	Klrc1	killer cell lectin-like receptor subfamily C, member 1
3.82753e-12	-1.17838	0.171	0.494	7.2302e-08	Ccr2	chemokine (C-C motif) receptor 2
4.03561e-11	-0.834471	0.457	0.725	7.62326e-07	Ctla2a	cytotoxic T lymphocyte-associated protein 2 alpha
1.46576e-10	0.338363	0.116	0.022	2.76882e-06	Ildr1	immunoglobulin-like domain containing receptor 1
2.64741e-10	-0.639575	0.372	0.673	5.00096e-06	Grap2	GRB2-related adaptor protein 2
4.49605e-10	-0.731885	0.721	0.87	8.49303e-06	Jun	jun proto-oncogene
5.81532e-10	0.650156	0.132	0.029	1.09851e-05	Nrn1	neuritin 1
1.18921e-09	-0.586784	0.806	0.912	2.24642e-05	Gzmk	granzyme K
2.01008e-09	-0.685418	0.651	0.829	3.79703e-05	Stat1	signal transducer and activator of transcription 1
3.87523e-09	-0.799086	0.209	0.498	7.32031e-05	Ly6a	lymphocyte antigen 6 complex, locus A
7.38658e-09	0.870968	0.279	0.111	0.000139532	Csf1	colony stimulating factor 1 (macrophage)
1.42201e-08	-0.581811	0.651	0.822	0.000268618	Fos	FBJ osteosarcoma oncogene
1.471e-08	1.72971	0.279	0.123	0.000277871	Trbv13-1	T cell receptor beta, variable 13-1
1.91517e-08	0.308928	0.124	0.03	0.000361776	Fhl2	four and a half LIM domains 2
3.0727e-08	0.311255	0.109	0.024	0.000580432	Dusp16	dual specificity phosphatase 16
3.15674e-08	0.830126	0.202	0.071	0.000596308	Spry1	sprouty RTK signaling antagonist 1
4.25209e-08	0.404735	0.116	0.028	0.000803219	Myo1e	myosin IE
1.66609e-07	-0.59162	0.961	0.976	0.00314725	Ccl5	chemokine (C-C motif) ligand 5
1.84986e-07	0.574006	0.186	0.064	0.00349438	Tbc1d4	TBC1 domain family, member 4
2.50811e-07	0.291451	0.101	0.024	0.00473781	Usp11	ubiquitin specific peptidase 11
2.74837e-07	0.557404	0.147	0.045	0.00519167	Slamf1	signaling lymphocytic activation molecule family member 1
3.76537e-07	0.776947	0.659	0.517	0.00711278	Il2rb	interleukin 2 receptor, beta chain
4.77408e-07	1.01248	0.24	0.105	0.00901823	Ikzf2	IKAROS family zinc finger 2
5.54103e-07	0.54108	0.163	0.056	0.010467	Tnfrsf9	tumor necrosis factor receptor superfamily, member 9
5.91516e-07	0.379684	0.992	0.967	0.0111737	Actg1	actin, gamma, cytoplasmic 1
7.41015e-07	0.294753	0.163	0.054	0.0139978	Srgap3	SLIT-ROBO Rho GTPase activating protein 3
8.23053e-07	-0.650852	0.264	0.491	0.0155475	Runx1	runt related transcription factor 1
1.66186e-06	0.511323	0.744	0.575	0.0313925	Nr4a2	nuclear receptor subfamily 4, group A, member 2
1.71025e-06	0.644056	0.279	0.134	0.0323067	Ifitm10	interferon induced transmembrane protein 10
1.72689e-06	-0.742311	0.349	0.541	0.0326209	Tent5c	terminal nucleotidyltransferase 5C
1.81736e-06	-0.493573	0.574	0.759	0.03433	Irf1	interferon regulatory factor 1
2.45328e-06	0.929518	0.465	0.29	0.0463424	Vps37b	vacuolar protein sorting 37B

### Sheet: Table S2
Supplementary Table 2: Gene Ontology analysis focused on Biological Process in downregulated genes in splenic effector CD4+ T cells in EZH2-deficient mice. The top 10 Gene Ontologies are shown.
Ontology	Name	pValue	FDR B&H	FDR B&Y	Bonferroni	Genes from Input	Genes in Annotation
GO:1902107	positive regulation of leukocyte differentiation	5.982e-10	3.784e-07	2.904e-06	7.214e-07	6	250
GO:1903708	positive regulation of hemopoiesis	6.276e-10	3.784e-07	2.904e-06	7.569e-07	6	252
GO:1903706	regulation of hemopoiesis	1.237e-09	4.972e-07	3.815e-06	1.492e-06	7	565
GO:0045639	positive regulation of myeloid cell differentiation	3.154e-09	9.509e-07	7.296e-06	3.803e-06	5	139
GO:1902105	regulation of leukocyte differentiation	1.866e-08	4.5e-06	3.453e-05	2.25e-05	6	444
GO:0002763	positive regulation of myeloid leukocyte differentiation	6.054e-08	1.217e-05	9.337e-05	7.302e-05	4	87
GO:0010720	positive regulation of cell development	1.651e-07	2.473e-05	0.0001898	0.0001991	6	641
GO:0045637	regulation of myeloid cell differentiation	1.667e-07	2.473e-05	0.0001898	0.0002011	5	307
GO:0060284	regulation of cell development	2.027e-07	2.473e-05	0.0001898	0.0002445	7	1181
GO:0045597	positive regulation of cell differentiation	2.051e-07	2.473e-05	0.0001898	0.0002473	7	1183

### Sheet: Table S3
Supplementary Table 3: Differential gene expression in naïve CD4+ T cells between iCD4-Cre Ezh2fl/fl and control Ezh2fl/fl mice. Negative log2 fold change values reflect downregulation in EZH2-deficient mice.
p_val	avg_log2FC	pct.1	pct.2	p_val_adj	genes	description
3.95332e-48	-0.964335	0.895	0.953	7.46782e-44	Hsp90aa1	heat shock protein 90, alpha (cytosolic), class A member 1
1.05477e-44	-0.586569	0.995	0.995	1.99245e-40	Hsp90ab1	heat shock protein 90 alpha (cytosolic), class B member 1
6.16851e-43	-0.653083	0.992	0.989	1.16523e-38	Hspa8	heat shock protein 8
1.05779e-40	-1.04662	0.833	0.919	1.99816e-36	Dnajb1	DnaJ heat shock protein family (Hsp40) member B1
4.63311e-35	-0.997522	0.523	0.757	8.75195e-31	Hsph1	heat shock 105kDa/110kDa protein 1
5.89275e-32	-0.972413	0.739	0.876	1.11314e-27	Hspa1b	heat shock protein 1B
3.43924e-30	-1.11505	0.53	0.739	6.49672e-26	Hspa1a	heat shock protein 1A
1.21339e-29	-0.828818	0.763	0.872	2.29209e-25	Dnaja1	DnaJ heat shock protein family (Hsp40) member A1
1.87731e-27	-0.772183	0.48	0.705	3.54624e-23	Hspe1	heat shock protein 1 (chaperonin 10)
3.32639e-26	-0.739818	0.397	0.653	6.28355e-22	Hspe1-rs1	heat shock protein 1 (chaperonin 10), related sequence 1
5.50017e-24	-0.803456	0.479	0.685	1.03898e-19	Hspd1	heat shock protein 1 (chaperonin)
6.13286e-22	-0.565503	0.997	0.993	1.1585e-17	Ubb	ubiquitin B
2.59535e-20	0.811041	0.818	0.676	4.90261e-16	Igfbp4	insulin-like growth factor binding protein 4
2.11655e-17	-0.600857	0.959	0.98	3.99816e-13	Klf2	Kruppel-like factor 2 (lung)
5.32705e-17	0.341447	0.978	0.966	1.00628e-12	mt-Cytb	mitochondrially encoded cytochrome b
6.83668e-17	-0.575617	0.812	0.896	1.29145e-12	Klf6	Kruppel-like factor 6
9.95136e-17	-0.604518	0.516	0.68	1.87981e-12	Cacybp	calcyclin binding protein
2.30214e-16	-0.585407	0.307	0.498	4.34874e-12	P4ha1	procollagen-proline, 2-oxoglutarate 4-dioxygenase (proline 4-hydroxylase), alpha 1 polypeptide
7.02095e-16	-0.468133	0.803	0.894	1.32626e-11	Srgn	serglycin
2.63309e-15	0.359838	0.984	0.975	4.9739e-11	Pfn1	profilin 1
4.36996e-15	-0.267769	0.99	0.995	8.25486e-11	B2m	beta-2 microglobulin
6.01893e-15	-0.595688	0.347	0.532	1.13698e-10	Gm8369	predicted gene 8369
2.2039e-14	-0.478746	0.157	0.32	4.16317e-10	Iigp1	interferon inducible GTPase 1
2.57298e-14	-0.561746	0.259	0.432	4.86035e-10	Stip1	stress-induced phosphoprotein 1
1.3569e-13	0.286878	0.999	1	2.56318e-09	Actb	actin, beta
4.07403e-13	0.59557	0.325	0.16	7.69584e-09	Ramp1	receptor (calcitonin) activity modifying protein 1
1.17567e-12	-0.387923	0.992	0.993	2.22085e-08	H3f3b	H3.3 histone B
1.34824e-12	0.38807	0.882	0.788	2.54683e-08	Limd2	LIM domain containing 2
1.7977e-12	-0.510965	0.195	0.345	3.39586e-08	Gm10501	predicted gene 10501
3.27753e-12	0.39995	0.909	0.833	6.19125e-08	Cd52	CD52 antigen
3.79204e-12	0.478374	0.709	0.586	7.16315e-08	Ikzf1	IKAROS family zinc finger 1
3.83603e-12	-0.470534	0.809	0.881	7.24627e-08	Btg2	BTG anti-proliferation factor 2
5.82025e-12	0.298989	0.966	0.95	1.09945e-07	Coro1a	coronin, actin binding protein 1A
2.22766e-11	0.429787	0.959	0.941	4.20806e-07	AY036118	cDNA sequence AY036118
5.50532e-11	0.464617	0.669	0.563	1.03995e-06	Fus	fused in sarcoma
9.16556e-11	-0.442943	0.11	0.227	1.73137e-06	Dnaja4	DnaJ heat shock protein family (Hsp40) member A4
9.18643e-11	0.403598	0.951	0.935	1.73532e-06	Hexb	hexosaminidase B
2.02057e-10	0.484466	0.586	0.428	3.81685e-06	Cbx4	chromobox 4
5.13909e-10	-0.415025	0.096	0.205	9.70773e-06	Cdkn1a	cyclin-dependent kinase inhibitor 1A (P21)
6.38192e-10	-0.330193	0.928	0.937	1.20554e-05	Ppp1r15a	protein phosphatase 1, regulatory subunit 15A
1.04589e-09	-0.686225	0.203	0.329	1.97569e-05	Phlda1	pleckstrin homology like domain, family A, member 1
1.09481e-09	-0.473021	0.321	0.468	2.0681e-05	Mxd1	MAX dimerization protein 1
1.52236e-09	-0.620004	0.245	0.374	2.87575e-05	Bag3	BCL2-associated athanogene 3
1.72202e-09	-0.643298	0.457	0.588	3.25289e-05	Rgs1	regulator of G-protein signaling 1
2.70399e-09	-0.495095	0.445	0.577	5.10785e-05	Cdkn1b	cyclin-dependent kinase inhibitor 1B
3.04968e-09	-0.359674	0.163	0.288	5.76085e-05	Gbp2	guanylate binding protein 2
4.52216e-09	-0.444947	0.344	0.48	8.54235e-05	Ahsa1	AHA1, activator of heat shock protein ATPase 1
4.97869e-09	0.317929	0.103	0.016	9.40475e-05	Igkv1-99	immunoglobulin kappa variable 1-99
6.58642e-09	0.32397	0.701	0.592	0.000124417	Ptprcap	protein tyrosine phosphatase, receptor type, C polypeptide-associated protein
1.09715e-08	-0.436898	0.271	0.401	0.000207252	Igtp	interferon gamma induced GTPase
1.24688e-08	-0.358954	0.493	0.624	0.000235535	Crlf3	cytokine receptor-like factor 3
1.26098e-08	-0.375298	0.787	0.851	0.000238199	Mcl1	myeloid cell leukemia sequence 1
2.04577e-08	0.415504	0.759	0.653	0.000386447	Rgcc	regulator of cell cycle
2.21057e-08	-0.295542	0.049	0.124	0.000417577	Gm4951	predicted gene 4951
3.20642e-08	0.345966	0.103	0.02	0.000605692	Igkv1-122	immunoglobulin kappa chain variable 1-122
4.49474e-08	0.358681	0.765	0.691	0.000849056	Zc3h7a	zinc finger CCCH type containing 7 A
5.19476e-08	-0.439012	0.262	0.385	0.000981289	Traf1	TNF receptor-associated factor 1
8.47377e-08	-0.505003	0.349	0.473	0.00160069	Rhob	ras homolog family member B
1.38077e-07	0.386651	0.932	0.887	0.00260827	Fos	FBJ osteosarcoma oncogene
1.89068e-07	-0.28781	0.059	0.133	0.0035715	Pmaip1	phorbol-12-myristate-13-acetate-induced protein 1
1.92283e-07	0.476797	0.499	0.374	0.00363222	Fosb	FBJ osteosarcoma oncogene B
2.56781e-07	-0.289117	0.56	0.689	0.0048506	Rps18	ribosomal protein S18
3.84833e-07	-0.395436	0.172	0.277	0.0072695	Hist1h1e
4.4132e-07	-0.311734	0.757	0.86	0.00833654	H2-D1	histocompatibility 2, D region locus 1
4.48243e-07	-0.461521	0.116	0.207	0.0084673	Neurl3	neuralized E3 ubiquitin protein ligase 3
5.51066e-07	-0.471761	0.149	0.248	0.0104096	Bhlhe40	basic helix-loop-helix family, member e40
7.22849e-07	0.301212	0.512	0.396	0.0136546	H2afy
8.85157e-07	-0.345891	0.599	0.694	0.0167206	Samhd1	SAM domain and HD domain, 1
9.55851e-07	-0.322805	0.455	0.583	0.018056	Ifngr1	interferon gamma receptor 1
1.20925e-06	-0.441855	0.385	0.482	0.0228427	Gna13	guanine nucleotide binding protein, alpha 13
1.36545e-06	-0.3045	0.142	0.239	0.0257933	Hspa4l	heat shock protein 4 like
1.38281e-06	-0.341357	0.436	0.556	0.0261214	Cdk11b	cyclin-dependent kinase 11B
1.41693e-06	0.265708	0.835	0.764	0.0267659	Cd3g	CD3 antigen, gamma polypeptide
1.61818e-06	-0.318009	0.128	0.218	0.0305675	Tgtp2	T cell specific GTPase 2
1.7914e-06	-0.297415	0.122	0.212	0.0338396	Tent5a	terminal nucleotidyltransferase 5A
2.21816e-06	-0.3776	0.795	0.838	0.041901	Ubc	ubiquitin C
2.21866e-06	0.315146	0.618	0.511	0.0419105	Ccnd3	cyclin D3

### Sheet: Table S4
Supplementary Table 4: Gene Ontology analysis focused on Biological Process in differentially expressed genes between iCD4-Cre Ezh2fl/fl and control Ezh2fl/fl mice in naïve CD4+ T cells. The top 10 Gene Ontologies are shown.
Ontology	Name	pValue	FDR B&H	FDR B&Y	Bonferroni	Genes from Input	Genes in Annotation
GO:0006457	protein folding	2.396e-17	5.884e-14	4.933e-13	5.884e-14	16	247
GO:0006986	response to unfolded protein	5.933e-16	7.286e-13	6.108e-12	1.457e-12	13	148
GO:0035966	response to topologically incorrect protein	3.969e-15	3.249e-12	2.724e-11	9.748e-12	13	171
GO:0042026	protein refolding	7.082e-15	4.348e-12	3.646e-11	1.739e-11	8	26
GO:0043067	regulation of programmed cell death	3.738e-11	1.836e-08	1.539e-07	9.179e-08	26	1999
GO:0006458	'de novo' protein folding	7.23e-11	2.96e-08	2.481e-07	1.776e-07	7	45
GO:0042981	regulation of apoptotic process	1.272e-10	4.465e-08	3.743e-07	3.125e-07	25	1939
GO:0051085	chaperone cofactor-dependent protein refolding	9.571e-10	2.938e-07	2.463e-06	2.351e-06	6	35
GO:0051084	'de novo' post-translational protein folding	2.614e-09	7.133e-07	5.98e-06	6.419e-06	6	41
GO:0009266	response to temperature stimulus	3.133e-09	7.694e-07	6.45e-06	7.694e-06	10	243

### Sheet: Table S5
Supplementary Table 5: Differential gene expression in effector CD4+ T cells from the kidneys between iCD4-Cre Ezh2fl/fl and control Ezh2fl/fl mice. Negative log2 fold change values reflect downregulation in EZH2-deficient mice.
p_val	avg_log2FC	pct.1	pct.2	p_val_adj	genes	description
6.60372e-20	0.720219	0.115	0.011	1.20472e-15	Cd8a	CD8 antigen, alpha chain
5.75379e-16	-0.903608	0.756	0.9	1.04966e-11	Gzmk	granzyme K
1.17537e-15	-0.907318	0.595	0.855	2.14424e-11	Ctla2a	cytotoxic T lymphocyte-associated protein 2 alpha
3.31124e-13	-0.997155	0.481	0.726	6.04069e-09	Stat1	signal transducer and activator of transcription 1
5.58541e-12	-1.14865	0.214	0.518	1.01895e-07	Ccr2	chemokine (C-C motif) receptor 2
2.45531e-11	1.0962	0.611	0.391	4.47923e-07	Itgb1	integrin beta 1 (fibronectin receptor beta)
4.79602e-11	0.814581	0.954	0.893	8.74937e-07	Hsp90aa1	heat shock protein 90, alpha (cytosolic), class A member 1
6.89582e-11	0.653414	0.206	0.06	1.258e-06	Spry1	sprouty RTK signaling antagonist 1
1.13038e-10	0.724128	0.137	0.03	2.06215e-06	Klrc1	killer cell lectin-like receptor subfamily C, member 1
8.33672e-10	0.842421	0.458	0.234	1.52087e-05	Klf3	Kruppel-like factor 3 (basic)
8.75163e-10	0.789522	0.58	0.355	1.59656e-05	Prkca	protein kinase C, alpha
1.33496e-09	0.598337	0.847	0.653	2.43536e-05	mt-Nd1	mitochondrially encoded NADH dehydrogenase 1
1.84292e-09	0.396088	1	0.997	3.36204e-05	Rpsa	ribosomal protein SA
3.63278e-09	-0.802623	0.344	0.589	6.62727e-05	Bcl2a1b	B cell leukemia/lymphoma 2 related protein A1b
4.4432e-09	1.0669	0.695	0.527	8.10573e-05	Hspd1	heat shock protein 1 (chaperonin)
4.77709e-09	0.412635	0.13	0.031	8.71484e-05	Ptprj	protein tyrosine phosphatase, receptor type, J
1.02951e-08	0.595223	0.244	0.092	0.000187814	Zeb2	zinc finger E-box binding homeobox 2
1.05148e-08	0.438735	1	0.988	0.000191822	Hspa8	heat shock protein 8
1.65848e-08	-0.681605	0.756	0.905	0.000302556	AW112010	expressed sequence AW112010
1.67482e-08	-0.709058	0.405	0.645	0.000305537	Ccr5	chemokine (C-C motif) receptor 5
2.23568e-08	0.41906	0.153	0.044	0.000407856	Slamf1	signaling lymphocytic activation molecule family member 1
2.64166e-08	-0.672716	0.389	0.635	0.000481917	Cd4	CD4 antigen
4.42772e-08	-0.594173	0.511	0.718	0.00080775	Themis	thymocyte selection associated
4.62391e-08	-0.470927	0.908	0.929	0.000843539	Ucp2	uncoupling protein 2 (mitochondrial, proton carrier)
4.91793e-08	-0.460234	0.885	0.955	0.000897179	Gnas	GNAS (guanine nucleotide binding protein, alpha stimulating) complex locus
5.52376e-08	-0.438787	0.931	0.976	0.0010077	Nkg7	natural killer cell group 7 sequence
6.54451e-08	0.366369	0.153	0.045	0.00119392	Gm10501	predicted gene 10501
6.57668e-08	0.671419	0.275	0.118	0.00119978	Zfand2a	zinc finger, AN1-type domain 2A
1.02594e-07	0.660506	0.588	0.395	0.00187162	Cacybp	calcyclin binding protein
1.094e-07	-0.704524	0.656	0.817	0.00199578	Vim	vimentin
1.32621e-07	-0.603701	0.588	0.741	0.0024194	Pde4d	phosphodiesterase 4D, cAMP specific
1.66858e-07	0.352353	0.992	0.991	0.00304399	Rps26	ribosomal protein S26
1.69177e-07	-0.875778	0.221	0.447	0.0030863	Batf	basic leucine zipper transcription factor, ATF-like
1.84548e-07	0.847292	0.298	0.136	0.00336671	Il7r	interleukin 7 receptor
2.13422e-07	0.594738	0.641	0.447	0.00389346	Atp1b3	ATPase, Na+/K+ transporting, beta 3 polypeptide
2.93642e-07	0.507542	0.252	0.106	0.00535692	Hdgfl3	HDGF like 3
5.10973e-07	0.77521	0.221	0.091	0.00932168	Ccr7	chemokine (C-C motif) receptor 7
5.60131e-07	0.612988	0.321	0.155	0.0102185	Pdcd1	programmed cell death 1
5.96178e-07	0.297929	0.107	0.028	0.0108761	Oma1	OMA1 zinc metallopeptidase
6.12294e-07	-0.686964	0.595	0.736	0.0111701	Txn1	thioredoxin 1
7.24994e-07	0.430288	0.809	0.649	0.0132261	mt-Nd4l	mitochondrially encoded NADH dehydrogenase 4L
1.33828e-06	-0.560381	0.595	0.747	0.0244143	Npc2	NPC intracellular cholesterol transporter 2
2.26205e-06	0.660766	0.145	0.049	0.0412666	Nrn1	neuritin 1
2.27691e-06	-0.543348	0.672	0.823	0.0415377	Cd2	CD2 antigen
2.60606e-06	0.352243	0.962	0.987	0.0475423	Rps12	ribosomal protein S12

### Sheet: Table S6
Supplementary Table 6: Gene Ontology analysis focused on Biological Process in downregulated genes in effector CD4+ T cells in the kidneys in EZH2-deficient mice. The top 10 Gene Ontologies are shown.
Ontology	Name	pValue	FDR B&H	FDR B&Y	Bonferroni	Genes from Input	Genes in Annotation
GO:0001819	positive regulation of cytokine production	9.606e-08	0.0001335	0.001043	0.0001335	7	607
GO:0060284	regulation of cell development	5.016e-07	0.0003486	0.002724	0.0006972	8	1181
GO:0002521	leukocyte differentiation	8.762e-07	0.0003696	0.002888	0.001218	7	841
GO:1903706	regulation of hemopoiesis	1.657e-06	0.0003696	0.002888	0.002304	6	565
GO:0051707	response to other organism	1.739e-06	0.0003696	0.002888	0.002417	9	1951
GO:0043207	response to external biotic stimulus	1.77e-06	0.0003696	0.002888	0.00246	9	1955
GO:0001775	cell activation	1.933e-06	0.0003696	0.002888	0.002687	8	1410
GO:0009607	response to biotic stimulus	2.127e-06	0.0003696	0.002888	0.002957	9	1998
GO:0010628	positive regulation of gene expression	3.275e-06	0.000423	0.003306	0.004553	8	1512
GO:0032743	positive regulation of interleukin-2 production	3.5e-06	0.000423	0.003306	0.004865	3	42
